# Probing protein ubiquitination in live cells

**DOI:** 10.1101/2022.02.13.480252

**Authors:** Weihua Qin, Clemens Steinek, Ksenia Kolobynina, M. Cristina Cardoso, Heinrich Leonhardt

## Abstract

The reversible attachment of ubiquitin governs the interaction, activity and degradation of proteins whereby the type and target of this conjugation determine the biological response. The investigation of this complex and multi-faceted protein ubiquitination mostly relies on painstaking biochemical analyses. Here, we employ recombinant binding domains to probe the ubiquitination of proteins in living cells. We immobilize GFP-fused proteins of interest at a distinct cellular structure and detect their ubiquitination state with red fluorescent ubiquitin binders. With this ubiquitin fluorescent three-hybrid (ubiF3H) assay we identified HP1β as a novel ubiquitination target of UHRF1. The use of linkage specific ubiquitin binding domains enabled the discrimination of K48 and K63 linked protein ubiquitination. To enhance signal-to-noise ratio, we implemented fluorescence complementation (ubiF3Hc) with split YFP. Using in addition a cell cycle marker we could show that HP1β is mostly ubiquitinated by UHRF1 during S phase and deubiquitinated by the protease USP7. With this complementation assay we could also directly detect the ubiquitination of the tumor suppressor p53 and monitor its inhibition by the anti-cancer drug Nutlin-3. Altogether, we demonstrate the utility of the ubiF3H assay to probe the ubiquitination of specific proteins and to screen for ligases, proteases and small molecules controlling this posttranslational modification.
