## Supplementary Table S3 for "Probing protein ubiquitination in live cells": Supplementary Table S3.xlsx

### Sheet: table S3
REAGENT OR RESOURCE	SOURCE	IDENTIFIER
Antibodies
Ubiquitin Ub (F-11)	Santa Cruz Biotechnology	SC-271289
β-Actin	Sigma-Aldrich	A5316
HA (12CA5)	Sigma-Aldrich	11583816001
GFP	Roche	11814460001
HP1β	Abcam	ab10811
UHRF1	Citterio et al., 2004
H3S10p	Abcam	ab5176
anti-mouse IgG-HRP	Sigma-Aldrich	A9044
anti-rabbit IgG-HRP	ThermoFisher	G-21234
anti-mouse IgG-AF647	ThermoFisher	A32787
PAF15	Santa Cruz Biotechnology	SC-390515
Chemicals and Recombinant Proteins
N-ethylmaleimide NEM	Sigma-Aldrich	E3876
L-mimosine	Sigma-Aldrich	M87614
Nutlin-3	Sigma-Aldrich	N6287
His-UBE1	Boston Biochem	E-304
GST-UbcH5b	Boston Biochem	E2-620
HA-Ub	Boston Biochem	U-110
Experimental Models: cell lines
wt E14 ESC	Received from RIKEN Center for Integrative Medical Sciences, Yokohama
Uhrf1-deficient ESC	Received from RIKEN Center for Integrative Medical Sciences, Yokohama
HEK293T cell	ATCC
UHRF1 H730A mESC	Foster et al., 2018
YC-HP1β ESC	this sudy
YC-PAF15 ESC	this study
BHK cell	Tsukamoto et al., 2000
GFP-PCNA HeLa cell	Chagin et al., 2016
Oligos
Uhrf1 siRNA pool	siTOOLs Biotech
Usp7 siRNA pool	siTOOLs Biotech
RT- hamUhrf1-F	5’- AGGAGCTGAGGAAAAAGATCG-3’
RT- hamUhrf1-R	5’- GAAGAGTGTGTGGCCATCCT-3’
RT- hamUsp7-F	5′- ATCCAGACAGACCACACCAA-3′
RT- hamUsp7-R	5′- TCAACACTGCTTGTGCATGA-3’
Recombinant DNA
pCAG-GFP	Meilinger et al., 2009
pCAG-GFP-2UBA	This study
pCAG-mCh-2UBA	This study
pcDNA3.1-HA-Ub	Received from Jentsch group (MPI)
pCAG-mCherry (Ch)	Qin et al., 2010
pCAG-GFP-USP7	Qin et al., 2010
pCAG-GFP-USP7c224s	Qin et al., 2010
pCAG-GFP-DNMT1	Qin et al., 2015
pCAG-GFP-H3	Qin et al., 2010
pCAG-GFP-PAF15	Krag et al., 2017
pCAG-GFP-HP1α	This study
pCAG-GFP-HP1β	This study
pCAG-GFP-HP1γ	This study
pCMV-RFP-HP1α	This study
pCAG-GFP-HP1βdelC	This study
pCAG-YC-H3	This study
pCAG-YC-p53	This study
pCAG-YC-PAF15	This study
pCAG-YC-HP1β	This study
pCAG-GFP-p53	This study
pCMV-2UBA-YN	This study
pENmRFP-PCNA	Easwaran et al., 2004, Sporbert et al. 2005
pCMV-N1-YC	This study
His-ICBP90 (human UHRF1)	Received from Ian-Marc Bonapace, University of Insubria (VA) Italy
pGBP-LacI	Herce et al., 2013
pGBP-Lamin B1	Rothbauer et al., 2008
pCAG-GFP-p21	This study
pCAG-GFP-Cyclin B1	This study
pGFP-H2A	Received from Hake group (BMC, LMU)
pCAG-Ch-2UIM	This study
pCAG-Ch-NZF	This study
pCAG-GFP-Ub	This study
pGBP-mRFP	Zolghadr, K., et al., 2008
pGBP-MaSat	Zhang et al., 2017
